# EpiAgent: Foundation model for single-cell epigenomic data

**DOI:** 10.1101/2024.12.19.629312

**Authors:** Xiaoyang Chen, Keyi Li, Xuejian Cui, Zian Wang, Qun Jiang, Jiacheng Lin, Zhen Li, Zijing Gao, Rui Jiang

## Abstract

Large-scale foundation models have recently opened new avenues for artificial general intelligence. Such a research paradigm has recently shown considerable promise in the analysis of single-cell sequencing data, while to date, efforts have centered on transcriptome. In contrast to gene expression, chromatin accessibility provides more decisive insights into cell states, shaping the chromatin regulatory landscapes that control transcription in distinct cell types. Yet, challenges also persist due to the abundance of features, high data sparsity, and the quasi-binary nature of these data. Here, we introduce EpiAgent, the first foundation model for single-cell epigenomic data, pretrained on a large-scale Human-scATAC-Corpus comprising approximately 5 million cells and 35 billion tokens. EpiAgent encodes chromatin accessibility patterns of cells as concise “cell sentences,” and employs bidirectional attention to capture cellular heterogeneity behind regulatory networks. With comprehensive benchmarks, we demonstrate that EpiAgent excels in typical downstream tasks, including unsupervised feature extraction, supervised cell annotation, and data imputation. By incorporating external embeddings, EpiAgent facilitates the prediction of cellular responses to both out-of-sample stimulated and unseen genetic perturbations, as well as reference data integration and query data mapping. By simulating the knockout of key *cis*-regulatory elements, EpiAgent enables in-silico treatment for cancer analysis. We further extended zero-shot capabilities of EpiAgent, allowing direct cell type annotation on newly sequenced datasets without additional training.
