## Supplementary Table for "EpiAgent: Foundation model for single-cell epigenomic data"

### Sheet: Supplementary Table 1
Supplementary Table 1. Summary of datasets in Human-scATAC-Corpus after preprocessing.
Source	Availability	Number of cells	Percentage of cells (%)	Number of tokens	Percentage of tokens (%)	Tissues or cell lines	Organ	Average tokens per cell	Max tokens per cell	Min tokens per cell	Median tokens per cell	Sequencing technology	Raw data type
Li2023a	GEO: GSE244618; http://catlas.org	1115589	23.3289	3439040220	9.72784	Brain tissue	Brain	3082.71	71998	100	2044	sci-ATAC-seq3	Fragments
Domcke2020	GEO: GSE149683	707043	14.7855	4093817571	11.58	Adrenal gland, Brain tissue, Cardiac tissue, Gastric tissue, Hepatic tissue, Intestinal tissue, Muscle tissue, Ocular tissue, Pancreatic tissue, Placental tissue, Pulmonary tissue, Renal tissue, Splenic tissue, Thymic tissue	Brain, Eye, Gastrointestinal tract, Gland, Heart, Kidney, Liver, Lung, Muscle, Pancreas, Placenta, Spleen	5790.05	595494	388	2817	sci-ATAC-seq3	Fragments
Camiel2023	EGAS00001007472; http://catlas.org/humanbraindev	679336	14.2061	11065406105	31.3002	Brain tissue	Brain	16288.6	376159	100	14432	10X	Fragments
Zhang2021	GEO: GSE184462	484608	10.134	1295166289	3.66357	Adipose tissue, Adrenal gland, Cardiac tissue, Colonic tissue, Cutaneous tissue, Esophageal tissue, Gastric tissue, Genital tissue, Hepatic tissue, Intestinal tissue, Mammary tissue, Muscle tissue, Nervous tissue, Ovarian tissue, Pancreatic tissue, Pulmonary tissue, Thyroid tissue, Uterine tissue, Vascular tissue	Breast, Cardiovascular system, Connective tissue, Gastrointestinal tract, Gland, Heart, Liver, Lung, Muscle, Pancreas, Peripheral nervous system, Reproductive system, Skin	2672.61	176746	325	2116	sci-ATAC-seq3	Fragments
10X PBMC	https://www.10xgenomics.com/datasets?query=Peripheral%20blood%20mononuclear%20cells&page=1&configure%5BhitsPerPage%5D=50&configure%5BmaxValuesPerFacet%5D=1000	218663	4.57262	2319970933	6.56239	Peripheral blood mononuclear cells	Blood	10609.8	385169	100	9775	10X	Fragments
Garcia-Alonso2022	GEO: GSE136220	168718	3.52819	1164281339	3.29334	Ovarian tissue, Testicular tissue	Reproductive system	6900.75	197810	100	5147	10X	Fragments
Hocker2021	GEO: GSE165839; https://github.com/maximilianh/cellBrowser	80389	1.68107	203923866	0.576829	Cardiac tissue	Heart	2536.71	42138	322	1806	sci-ATAC-seq3	Fragments
Yoshimura2023	GEO: GSE227061	74246	1.55261	963748120	2.72611	Renal tissue	Kidney	12980.5	442896	100	9584	10X	Fragments
Satpathy2019	GEO: GSE129785	70738	1.47925	730769338	2.06709	Bone marrow tissue, Peripheral blood mononuclear cells	Blood, Bone marrow	10330.6	270331	885	8856.5	10X	Fragments
Lee2023	GEO: GSE148434	69734	1.45826	674194335	1.90706	Brain tissue	Brain	9668.09	154889	113	7678	10X	Fragments
Wang2022	GEO: GSE196235; https://eyemultiome.su.domains/	50975	1.06598	551845559	1.56098	Retinal tissue	Eye	10825.8	57896	1506	8841	10X	Fragments
Jin2022	GEO: GSE202601	49933	1.04419	247828885	0.701021	Ovarian tissue	Reproductive system	4963.23	100218	119	3714	10X	Fragments
Lareau2019 (resting cells)	GEO: GSE123581	48012	1.00401	407445008	1.15252	Peripheral blood mononuclear cells	Blood	8486.32	54377	446	7089	dsciATAC-seq	Fragments
Zhang2022	GEO: GSE178454	44141	0.923065	292229232	0.826614	Pituitary tissue	Gland	6620.36	132496	236	5592	10X	Fragments
Muto2021	GEO: GSE151302	40773	0.852634	360959591	1.02103	Renal tissue	Kidney	8852.91	46004	134	8327	10X	Fragments
Duong2022	GEO: GSE154027	40427	0.845399	106317382	0.300735	Pulmonary tissue	Lung	2629.86	52307	154	1707	scTHS-seq	Fragments
Granja2019	GEO: GSE139369	35038	0.732705	340101947	0.96203	Bone marrow mononuclear cells, Bone marrow tissue, Peripheral blood mononuclear cells	Blood, Bone marrow	9706.66	210070	974	8197.5	10X	Fragments
Wang2020	https://www.lungepigenome.org/	21797	0.455813	60031356	0.169808	Pulmonary tissue	Lung	2754.11	19551	422	2276	sci-ATAC-seq3	Fragments
Chiou2021	GEO: GSE160472; https://www.diabetesepigenome.org/	14298	0.298996	52492756	0.148484	Pancreatic tissue	Pancreas	3671.34	35790	504	2898.5	sci-ATAC-seq3	Fragments
Wang2023	GEO: GSE247157	179726	3.75838	951039112	2.69016	Retinal tissue	Eye	5291.61	65363	100	4078	10X	Peak-by-cell matrices
Liang2023	https://data.humancellatlas.org/explore/projects/9c20a245-f2c0-43ae-82c9-2232ec6b594f	152579	3.19069	1437762136	4.06693	Retinal tissue	Eye	9423.07	51674	101	7930	10X	Peak-by-cell matrices
Herring2022	GEO: GSE168408	85846	1.79519	730804977	2.06719	Brain tissue	Brain	8512.98	63166	260	6823	10X	Peak-by-cell matrices
Ziffra2021	https://cortex-atac.cells.ucsc.edu/; https://urldefense.proofpoint.com/v2/url?u=https-3A__genome.ucsc.edu_s_Max_cortex-2Datac&d=DwIBaQ&c=iORugZls2LlYyCAZRB3XLg&r=wIGwA13tJ0H_yBH_8fGR_aHDv_Lb9BdBvaGRmKuMfC8&m=C-AKivMuKdU2JxBfFMIkS53e2NDAh9SJrG2tdmW5_MU&s=Sg2BoS6TTUoAMLyXiaM6hGHhNtG9LqaUBpXoPQxWBuQ&e=	75256	1.57373	1097174376	3.10352	Brain tissue	Brain	14579.2	72545	559	12004	10X	Peak-by-cell matrices
Corces2020	GEO: GSE147672	70631	1.47702	569403620	1.61064	Brain tissue	Brain	8061.67	92685	384	6618	10X	Peak-by-cell matrices
Morabito2021	GEO: GSE174367; https://www.synapse.org/#!Synapse:syn22079621/; http://swaruplab.bio.uci.edu/singlenucleiAD	63969	1.3377	306911849	0.868146	Brain tissue	Brain	4797.82	39568	512	3551	10X	Peak-by-cell matrices
Ma2022	GEO: GSE207334	54722	1.14433	618231038	1.74876	Brain tissue	Brain	11297.7	131580	100	7992	10X	Peak-by-cell matrices
Zhu2023	GEO: GSE204684	45549	0.952509	453616002	1.28312	Brain tissue	Brain	9958.86	89558	365	8318	10X	Peak-by-cell matrices
Trevino2021	GEO: GSE162170	39268	0.821162	818034725	2.31393	Brain tissue	Brain	20832.1	84582	1762	18460	10X	Peak-by-cell matrices

### Sheet: Supplementary Table 2
Supplementary Table 2. Hyperparameters and parameters used in EpiAgent model and pretraining strategies.
Hyperparameters in EpiAgent transformer	Value
Number of transformer blocks	18
Number of attention heads	8
Dimensions of input and output embeddings	512
Dimensions of intermediate embeddings	1536
Framework	Encoder using Flash attention-v2
Opt level	fp16
Max length for input sequencing	8192
Hyperparameters used for pretraining	Value
Batch size	2 (with replaced language modeling) to 4 (without replaced language modeling)
Learning rate	5e-05
Loss for cell-cCRE alignment task	BCEWithLogitsLoss(pos_weight=1 to 5)
Loss for replaced language modeling task	BCEWithLogitsLoss()
Loss for signal reconstruction	BCEWithLogitsLoss(pos_weight=100)
Accumulation steps	4
LR strategy	NoamLR
Warming up steps	30000
Optimizer	AdamW
Number of parameters in EpiAgent	Value
Total parameters	1450468024
Parameters in EpiAgent transformer	56742912
Parameters in embedding module	693989888
Parameters in signal decoder	695343285

### Sheet: Supplementary Table 3
Supplementary Table 3. The mapping relationships between cell types before and after aggregation in the Li2023a dataset used for training EpiAgent-B
Original cell types	Cell types after aggregation
Non-telencephalon astrocytes - type 1	Astrocyte
Non-telencephalon astrocytes - type 2	Astrocyte
Non-telencephalon astrocytes - type 3	Astrocyte
Telencephalon astrocytes - type 1	Astrocyte
Telencephalon astrocytes - type 2	Astrocyte
Telencephalon astrocytes - type 3	Astrocyte
Bergmann glia	Bergmann glia
Endothelial cells	Endothelial cell
D1- medium spiny neurons from body of the Caudate	GABAergic neuron
D1- medium spiny neurons from putamen	GABAergic neuron
D1-/D2- medium spiny neurons from nucleus Accumbens	GABAergic neuron
D2- medium spiny neurons from body of the Caudate	GABAergic neuron
D2- medium spiny neurons from putamen	GABAergic neuron
Dopaminergic neurons from Inferior colliculus and nearby nuclei - IC	GABAergic neuron
Dopaminergic neurons from Inferior colliculus and nearby nuclei - type 1	GABAergic neuron
Dopaminergic neurons from Inferior colliculus and nearby nuclei - type 2	GABAergic neuron
Dopaminergic neurons from mediodorsal nucleus	GABAergic neuron
Dopaminergic neurons from midbrain mixed with cell from cerebral nuclei	GABAergic neuron
Dopaminergic neurons from septal nuclei	GABAergic neuron
FOXP2+ GABAergic neurons from cerebral nuclei - type 1	GABAergic neuron
FOXP2+ GABAergic neurons from cerebral nuclei - type 2	GABAergic neuron
FOXP2+ GABAergic neurons from cerebral nuclei - type 3	GABAergic neuron
FOXP2+ GABAergic neurons from cerebral nuclei - type 4	GABAergic neuron
GABAergic neurons from basal nuclei	GABAergic neuron
GABAergic neurons from cerebral nuclei - type 1	GABAergic neuron
GABAergic neurons from cerebral nuclei - type 2	GABAergic neuron
GABAergic neurons from cortex	GABAergic neuron
GABAergic neurons from thalamus - type 1	GABAergic neuron
GABAergic neurons from thalamus - type 2	GABAergic neuron
Inhibitory neurons from basal forebrain and extended amygdala	GABAergic neuron
Inhibitory neurons from cerebellum	GABAergic neuron
LAMP5+ GABAergic neurons	GABAergic neuron
LAMP5+ GABAergic neurons with LHX6+	GABAergic neuron
Medium spiny neurons - type 1	GABAergic neuron
Medium spiny neurons - type 2	GABAergic neuron
Medium spiny neurons - type 3	GABAergic neuron
PVALB+ GABAergic neurons - type 1	GABAergic neuron
PVALB+ GABAergic neurons - type 2	GABAergic neuron
PVALB+ GABAergic neurons - type 3	GABAergic neuron
PVALB+ GABAergic neurons - type 4	GABAergic neuron
PVALB+ chandelier cells	GABAergic neuron
Purkinje cells - type 1	GABAergic neuron
Purkinje cells - type 2	GABAergic neuron
SNCG+ GABAergic neurons - type 1	GABAergic neuron
SNCG+ GABAergic neurons - type 2	GABAergic neuron
SNCG+ GABAergic neurons - type 3	GABAergic neuron
SNCG+ GABAergic neurons - type 4	GABAergic neuron
SNCG+ GABAergic neurons - type 5	GABAergic neuron
SST+ GABAergic neurons - type 1	GABAergic neuron
SST+ GABAergic neurons - type 2	GABAergic neuron
SST+ GABAergic neurons - type 3	GABAergic neuron
SST+ GABAergic neurons - type 4	GABAergic neuron
SST+ GABAergic neurons - type 5	GABAergic neuron
SST+ GABAergic neurons with CHODL+	GABAergic neuron
VIP+ GABAergic neurons - type 1	GABAergic neuron
VIP+ GABAergic neurons - type 2	GABAergic neuron
VIP+ GABAergic neurons - type 3	GABAergic neuron
VIP+ GABAergic neurons - type 4	GABAergic neuron
VIP+ GABAergic neurons - type 5	GABAergic neuron
VIP+ GABAergic neurons - type 6	GABAergic neuron
VIP+ GABAergic neurons - type 7	GABAergic neuron
Cholinergic neurons	Glutamatergic neuron
Extratelencephalic projecting neurons	Glutamatergic neuron
Glutamatergic neurons from amygdala	Glutamatergic neuron
Glutamatergic neurons from entorhinal cortex - type 1	Glutamatergic neuron
Glutamatergic neurons from entorhinal cortex - type 2	Glutamatergic neuron
Glutamatergic neurons from piriform cortex	Glutamatergic neuron
Glutamatergic neurons from subicular cortex	Glutamatergic neuron
Glutamatergic neurons from temporal pole (TP)	Glutamatergic neuron
Granule neurons from cerebellum	Glutamatergic neuron
Intratelencephalic projecting neurons from primary visual cortex - type 1	Glutamatergic neuron
Intratelencephalic projecting neurons from primary visual cortex - type 2	Glutamatergic neuron
Intratelencephalic projecting neurons from primary visual cortex - type 3	Glutamatergic neuron
Intratelencephalic projecting neurons, cortical layer 2/3 - type 1	Glutamatergic neuron
Intratelencephalic projecting neurons, cortical layer 2/3 - type 2	Glutamatergic neuron
Intratelencephalic projecting neurons, cortical layer 2/3 - type 3	Glutamatergic neuron
Intratelencephalic projecting neurons, cortical layer 2/3 - type 4	Glutamatergic neuron
Intratelencephalic projecting neurons, cortical layer 2/3 - type 5	Glutamatergic neuron
Intratelencephalic projecting neurons, cortical layer 2/3 - type 6	Glutamatergic neuron
Intratelencephalic projecting neurons, cortical layer 3/4 like	Glutamatergic neuron
Intratelencephalic projecting neurons, cortical layer 4 - type 1	Glutamatergic neuron
Intratelencephalic projecting neurons, cortical layer 4 - type 2	Glutamatergic neuron
Intratelencephalic projecting neurons, cortical layer 4/5 like - type 1	Glutamatergic neuron
Intratelencephalic projecting neurons, cortical layer 4/5 like - type 2	Glutamatergic neuron
Intratelencephalic projecting neurons, cortical layer 5 - type 1	Glutamatergic neuron
Intratelencephalic projecting neurons, cortical layer 5 - type 2	Glutamatergic neuron
Intratelencephalic projecting neurons, cortical layer 5 - type 3	Glutamatergic neuron
Intratelencephalic projecting neurons, cortical layer 5 - type 4	Glutamatergic neuron
Intratelencephalic projecting neurons, cortical layer 6 - subclass 1 - type 1	Glutamatergic neuron
Intratelencephalic projecting neurons, cortical layer 6 - subclass 1 - type 2	Glutamatergic neuron
Intratelencephalic projecting neurons, cortical layer 6 - subclass 2 - type 1	Glutamatergic neuron
Intratelencephalic projecting neurons, cortical layer 6 - subclass 2 - type 2	Glutamatergic neuron
Intratelencephalic projecting neurons, cortical layer 6B - type 1	Glutamatergic neuron
Intratelencephalic projecting neurons, cortical layer 6B - type 2	Glutamatergic neuron
L6 corticothalamic (CT) projection neurons - type 1	Glutamatergic neuron
L6 corticothalamic (CT) projection neurons - type 2	Glutamatergic neuron
Near-projecting neurons - type 1	Glutamatergic neuron
Near-projecting neurons - type 2	Glutamatergic neuron
Near-projecting neurons - type 3	Glutamatergic neuron
Microglia - type 1	Microglia
Microglia - type 2	Microglia
Oligodendrocytes - type 1	Oligodendrocyte
Oligodendrocytes - type 2	Oligodendrocyte
Oligodendrocytes - type 3	Oligodendrocyte
Committed oligodendrocytes cells	Oligodendrocyte precursor cell
Oligodendrocytes precursor cells	Oligodendrocyte precursor cell
Pericytes-like, too few nuclei	Pericyte-like, too few nuclei
Vascular smooth muscle cells	Vascular smooth muscle cell

### Sheet: Supplementary Table 4
Supplementary Table 4. The mapping relationships between cell types before and after aggregation in the Zhang2021 dataset used for training EpiAgent-NT
Original cell types	Cell types after aggregation
Adipocyte	Adipocyte
Memory B Cell	B cell
Plasma Cell	B cell
CNS,Enteric Neuron	Nervous system cell
Melanocyte	Nervous system cell
Schwann Cell (General)	Nervous system cell
Atrial Cardiomyocyte	Cardiomyocyte
Ventricular Cardiomyocyte	Cardiomyocyte
Colon Epithelial Cell 1	Colon epithelial cell
Colon Epithelial Cell 2	Colon epithelial cell
Colon Epithelial Cell 3	Colon epithelial cell
Colonic Goblet Cell	Colon epithelial cell
Enterochromaffin Cell	Colon epithelial cell
Paneth Cell	Colon epithelial cell
Small Intestinal Enterocyte	Colon epithelial cell
Small Intestinal Goblet Cell	Colon epithelial cell
Tuft Cell	Colon epithelial cell
Cortical Epithelial-like	Cortical cell
Transitional Zone Cortical Cell	Cortical cell
Zona Fasciculata Cortical Cell	Cortical cell
Zona Glomerulosa Cortical Cell	Cortical cell
Ductal Cell (Pancreatic)	Ductal cell
Alveolar Capillary Endothelial Cell	Endothelial cell
Blood Brain Barrier Endothelial Cell	Endothelial cell
Endocardial Cell	Endothelial cell
Endothelial (Exocrine Tissues)	Endothelial cell
Endothelial Cell (General) 1	Endothelial cell
Endothelial Cell (General) 2	Endothelial cell
Endothelial Cell (General) 3	Endothelial cell
Endothelial Cell (Myocardial)	Endothelial cell
Lymphatic Endothelial Cell	Endothelial cell
Astrocyte 1	Few-cells type
Astrocyte 2	Few-cells type
GABAergic Neuron 1	Few-cells type
Microglia	Few-cells type
Oligodendrocyte	Few-cells type
Oligodendrocyte Precursor	Few-cells type
Cardiac Fibroblasts	Fibroblast
Fibroblast (Epithelial)	Fibroblast
Fibroblast (Gastrointestinal)	Fibroblast
Fibroblast (General)	Fibroblast
Fibroblast (Liver Adrenal)	Fibroblast
Fibroblast (Peripheral Nerve)	Fibroblast
Fibroblast (Sk Muscle Associated)	Fibroblast
Gastric Neuroendocrine Cell	Gastric neuroendocrine cell
Hepatocyte	Hepatocyte
Luteal Cell (Ovarian)	Luteal cell
Macrophage (General)	Myeloid cell
Macrophage (General,Alveolar)	Myeloid cell
Mast Cell	Myeloid cell
Mesothelial Cell	Mesothelial cell
Airway Goblet Cell	Normal epithelial cell
Alveolar Type 1 (AT1) Cell	Normal epithelial cell
Alveolar Type 2 (AT2) Cell	Normal epithelial cell
Alverolar Type 2,Immune	Normal epithelial cell
Basal Epidermal (Skin)	Normal epithelial cell
Basal Epithelial (Mammary)	Normal epithelial cell
Cilliated Cell	Normal epithelial cell
Club Cell	Normal epithelial cell
Eccrine Epidermal (Skin)	Normal epithelial cell
Esophageal Epithelial Cell	Normal epithelial cell
Granular Epidermal (Skin)	Normal epithelial cell
Keratinocyte 1	Normal epithelial cell
Keratinocyte 2	Normal epithelial cell
Mammary Epithelial	Normal epithelial cell
Mammary Luminal Epithelial Cell 1	Normal epithelial cell
Mammary Luminal Epithelial Cell 2	Normal epithelial cell
Myoepithelial (Skin)	Normal epithelial cell
Pancreatic Acinar Cell	Pancreatic acinar cell
Pancreatic Alpha Cell 1	Pancreatic alpha cell
Pancreatic Alpha Cell 2	Pancreatic alpha cell
Pancreatic Beta Cell 1	Pancreatic beta cell
Pancreatic Beta Cell 2	Pancreatic beta cell
Pancreatic Delta,Gamma cell	Pancreatic delta,gamma cell
Cardiac Pericyte 1	Pericyte
Cardiac Pericyte 2	Pericyte
Cardiac Pericyte 3	Pericyte
Cardiac Pericyte 4	Pericyte
Pericyte (Esophageal Muscularis)	Pericyte
Pericyte (General) 1	Pericyte
Pericyte (General) 2	Pericyte
Pericyte (General) 3	Pericyte
Pericyte (General) 4	Pericyte
Peripheral Nerve Stromal	Peripheral nerve stromal cell
Satellite Cell	Satellite cell
Type I Skeletal Myocyte	Skeletal myocyte
Type II Skeletal Myocyte	Skeletal myocyte
Smooth Muscle (Colon) 1	Smooth muscle cell
Smooth Muscle (Colon) 2	Smooth muscle cell
Smooth Muscle (Esophageal Mucosal)	Smooth muscle cell
Smooth Muscle (Esophageal Muscularis) 1	Smooth muscle cell
Smooth Muscle (Esophageal Muscularis) 2	Smooth muscle cell
Smooth Muscle (Esophageal Muscularis) 3	Smooth muscle cell
Smooth Muscle (GE Junction)	Smooth muscle cell
Smooth Muscle (General Gastrointestinal)	Smooth muscle cell
Smooth Muscle (General)	Smooth muscle cell
Smooth Muscle (Uterine)	Smooth muscle cell
Smooth Muscle (Vaginal)	Smooth muscle cell
Vascular Smooth Muscle 1	Smooth muscle cell
Vascular Smooth Muscle 2	Smooth muscle cell
Chief Cell	Stomach epithelial cell
Foveolar Cell	Stomach epithelial cell
Parietal Cell	Stomach epithelial cell
Naive T cell	T cell
Natural Killer T Cell	T cell
T Lymphocyte 1 (CD8+)	T cell
T lymphocyte 2 (CD4+)	T cell
Thyroid Follicular Cell	Thyroid follicular cell

### Sheet: Supplementary Table 5
Supplementary Table 5. Summary of datasets in Human-scATAC-Corpus after preprocessing.
Source	Availability	Number of cells	Number of tokens	Tissues or cell lines	Average tokens per cell	Max tokens per cell	Min tokens per cell	Median tokens per cell	Used for downstream tasks
Buenrostro2018	GEO: GSE96772	2034	18786988	Hematopoietic cell differentiation	9236.47	92566	85	7708	Unsupervised feature extraction, supervised cell type annotation, data imputation
Kanemaru2023	ArrayExpress: E-MTAB-12919	139835	1255326333	Heart	8977.2	62068	320	5598	Unsupervised feature extraction, supervised cell type annotation, data imputation, evaluation for EpiAgent-NT
Li2023b	GEO: GSE219281	112762	524667445	Brain	4652.87	52562	301	3730	Unsupervised feature extraction, supervised cell type annotation, data imputation, evaluation for EpiAgent-B
Ameen2022	GEO: GSE181346	75497	767542564	Stem cells cultured in vitro	10166.5	67325	561	7821	Unsupervised feature extraction, supervised cell type annotation, data imputation
Lareau2019 (stimulated cells)	GEO: GSE123581	75967	93646205	Bone marrow tissue	1232.72	19594	184	1033	Prediction for cellular response to out-of-sample stimulated perturbation
Liscovitch-Brauer2021	GEO: GSE161002	16379	16914209	GM12878, K562 and MCF7 cells	1032.68	12306	333	861	Prediction for cellular response to unseen genetic perturbation
Pierce2021	GEO: GSE123581	73344	604982220	K562 cells	8248.56	56534	453	6355	Prediction for cellular response to unseen genetic perturbation
Lee2023	GEO: GSE147672	46699	542331665	brain	11613.3	99555	1937	9635	Reference data integration
10X brain	https://www.10xgenomics.com/datasets/	6554	149858867	brain	22865.3	315028	104	14694	Query data mapping
Terekhanova2023 (ccRCC tumour cells and proximal tubule cells)	GEO: GSE240822	20642	147999531	ccRCC tumour cells and proximal tubule cells	7169.83	53347	1296	4971	In-silico treatment
